# Dynamic whole-body models for infant metabolism

**DOI:** 10.1101/2024.11.25.625291

**Authors:** Elaine Zaunseder, Faiz Khan Mohammad, Ulrike Mütze, Stefan Kölker, Vincent Heuveline, Ines Thiele

## Abstract

Comprehensive, sex-specific whole-body models (WBMs) accounting for organ-specific metabolism have been developed to allow for the simulation of adult and infant metabolism. These WBMs are evaluated daily, giving insights into metabolic flux changes that occur in one day of an infant’s or adult’s life. However, for medical applications, such as in metabolic diseases and their treatment, an evaluation and concentration predictions on a shorter time scale would be beneficial. Therefore, we developed a dynamic infant-WBM that couples metabolite dynamics in short time frames through physiology-based pharmacokinetic models with the existing infant whole-body models. We then tailored the dynamic infant-WBM enabling the prediction of isovalerylcarnitine (C5), a clinical biomarker used for the inherited metabolic disease isovaleric aciduria (IVA). Our results show that, as expected, the predicted C5 concentrations exceeded the newborn screening thresholds during the time (36 - 72 hours) newborn screening blood samples are taken in the IVA models but not in models simulating healthy infants. We also demonstrate how the dynamic infant-WBMs can be used to test the effect changes in dietary intake have on the biomarker. Since the dynamic infant-WBMs were parametrised with literature-derived experimental or estimated values, we show how uncertainty quantification can be applied to quantify the parameter uncertainties. We found that the fractional unbound plasma needed to be estimated correctly, as this parameter strongly impacted C5 concentration predictions of the dynamic infant-WBMs. Overall, the dynamic infant-WBMs hold promise for personalised medicine, as it enables personalised biomarker concentration predictions of healthy and diseased infant metabolism in various time intervals.
