## Supplemental Table 2 for "Dynamic whole-body models for infant metabolism"

### Sheet: (A) Organ Weights
Organ weight	in kg
age	0 month	0 month	6 month	6 month	adult	adult	ref-age series	ref-adult
sex	M	F	M	F	M	F		M	F
total weigth	3122.92	3186.42	7280.85	7157.43	65719.5	55126.7		69690.4	57478.5
target weight	3500	3300	8030	7250	73000	60000		70000	58000
Blood	160	150	350	310	3070	2080	PMID: 15948934	5500	4100	REF-ADULTS: Publication 23- Ref man; haemocrite: male: 0.46, female:0.41; http://www.hematology.org/Patients/Basics/;p blood = plasma + WWB + RBC; Fehder, p421	density: 1.0506 g/ml; blood weight: 1050.0663 g/L; 5 l per person assumed -->
Brain	350	350	750	710	1450	1300	PMID: 15948934	1400	1200	REF-ADULTS: Ref man, p213PMID: 22182984	1407 g
Heart	20	20	40	40	330	250	PMID: 15948934	331	253	REF-ADULTS: PMID: 22182983, Ref man p113	331 g
Lung	60	50	120	120	1200	950	PMID: 15948934	536	536	REF-ADULTS: Ref man, p160; PMID: 22182984	bloodless
Liver	120	130	270	250	1800	1400	PMID: 15948934	1800	1400	REF-ADULTS: Ref man p146PMID: 22182984	1561 g
Kidney	30	30	50	40	310	280	PMID: 15948934	310	275	REF-ADULTS: Ref ma, p175PMID: 22182984	129 g (right kindey), 137 g (left kidney)
Skin	170	160	290	270	3300	2300	PMID: 15948934	2600	1790
Stomach	10	10	20	20	150	140	PMID: 15948934	150	140
gut	50	50	90	90	1020	960	PMID: 15948934
spleen + pancreas	20	10	50	50	290	250	PMID: 15948934
bma	0	0	0	0	2480	1800	PMID: 15948934
Muscle	800	800	1350	1350	29000	17500	PMID: 15948934	28000	17000	REF-ADULTS: PMID:10904038; Ref man p 109	38.4 % of body weight in man, 30.6% in woman
Adipocytes	890	890	2970	2850	14500	19000	PMID: 15948934	15000	19000	REF-ADULTS: Ref man, p.43;
rest	560	370	1080	560	7700	6950	PMID: 15948934
Skeleton (bone, bone marrow, other tissue	170	170	400	380	5500	4000	PMID: 15948934	10000	6800	REF-ADULTS: ref man, p90
gut content	140	140	230	230	900	850	PMID: 15948934
Agland	0.7	0.8	1.606	1.75	14.6	14.4828	scaled by target weight based on ADULTS: Ref man, p. 204; PMID: 20129426	14	14	ADULTS: Ref man, p. 204; PMID: 20129426	10.4 g (left), 10.3 (right)
Breast	1.3	20.4828	2.98257	45	27.1143	372.414	scaled by target weight based on ADULTS: Rf man, p195; http://onlinelibrary.wiley.com/doi/10.1002/ajpa.1330530113/abstract	26	360	ADULTS: Rf man, p195; http://onlinelibrary.wiley.com/doi/10.1002/ajpa.1330530113/abstract
Colon	15	16.5	34.4143	36.25	312.857	300	scaled by target weight based on ADULTS: Ref man p136PMID: 23492669;9400033	300	290	ADULTS: Ref man p136PMID: 23492669;9400033	estimated based on weight and length of SI (809 g for 610 cm)
CSF	6	5.68966	13.7657	12.5	125.143	103.448	scaled by target weight based on ADULTS: Ref man, p 219;PMID: 7197494	120	100	ADULTS: Ref man, p 219;PMID: 7197494	100-160 ml csf, density of csf: 1.0063 to 1.0075
Esophagus	2	1.93448	4.58857	4.25	41.7143	35.1724	scaled by target weight based on ADULTS: PMID: 23492669;9400033; Ref man p129	40	34	ADULTS: PMID: 23492669;9400033; Ref man p129	estimated based on weight and length of SI (809 g for 610 cm)
Ovary	0	0.625862	0	1.375	0	11.3793	scaled by target weight based on ADULTS: Ref man, p187;PMID: 20129426	0	11	ADULTS: Ref man, p187;PMID: 20129426	16.4 g (right ovary), 16.9 g (left ovary)
Pancreas	5	4.83621	11.4714	10.625	104.286	87.931	scaled by target weight based on ADULTS: Ref man, p150; PMID: 20129426	100	85	ADULTS: Ref man, p150; PMID: 20129426	88 g (male), 80 g (female)
Placenta	0	3	0	66	0	546.207	scaled by target weight based on ADULTS: http://www.jcdr.net/articles/pdf/1250/1921_6_4_11_nitr.pdf, PMID: 24392363	0	528	ADULTS: http://www.jcdr.net/articles/pdf/1250/1921_6_4_11_nitr.pdf, PMID: 24392363	528.55 g (both sexes together, male baby (519 g), female baby (526.6 g)
Prostate	0.8	0	1.83543	0	16.6857	0	scaled by target weight based on ADULTS: Ref man, p185; PMID: 20129426	16		ADULTS: Ref man, p185; PMID: 20129426
Pthyroidgland	0.006	0.006	0.0137657	0.0175	0.125143	0.144828	scaled by target weight based on ADULTS: Ref man, p201PMID: 15790694	0.12	0.14	ADULTS: Ref man, p201PMID: 15790694	male: 30 mg each for 4 glands; female: 35 mg each for 4 glands
Rectum	3.5	3.98276	8.03	8.75	73	72.4138	scaled by target weight based on ADULTS: Ref man p136; PMID: 23492669;9400033	70	70	ADULTS: Ref man p136; PMID: 23492669;9400033	estimated based on weight and length of SI (809 g for 610 cm)
Retina	0.0163	0.0163	0.0373969	0.04075	0.339971	0.337241	scaled by target weight based on ADULTS: PMID: 2643588	0.326	0.326	ADULTS: PMID: 2643588	326 mg
Scord	1.5	1.5931	3.44143	3.5	31.2857	28.9655	scaled by target weight based on ADULTS: Ref man, p217; https://faculty.washington.edu/chudler/facts.html#spinal	30	28	ADULTS: Ref man, p217; https://faculty.washington.edu/chudler/facts.html#spinal	35 g
sIEC	32	34.1379	73.4171	75	667.429	620.69	scaled by target weight based on ADULTS: Ref man, 136PMID: 23492669;9400033	640	600	ADULTS: Ref man, 136PMID: 23492669;9400033	610 cm long
Spleen	9	8.53448	20.6486	18.75	187.714	155.172	scaled by target weight based on ADULTS: PMID: 22182984; Ref man p102	180	150	ADULTS: PMID: 22182984; Ref man p102	139 g
Testis	1.75	0	4.015	0	36.5	0	scaled by target weight based on ADULTS: Ref man, p182PMID: 20129426	35	0	ADULTS: Ref man, p182PMID: 20129426	24.7 g (right testis), 25.4 g (left testis)
Thyroidgland	1	0.967241	2.29429	2.125	20.8571	17.5862	scaled by target weight based on ADULTS: Ref man. P199;PMID: 20129426	20	17	ADULTS: Ref man. P199;PMID: 20129426	male: 17.5 g; female: 22.2g
Urinarybladder	2.25	2.25	5.16214	5.625	46.9286	46.5517	scaled by target weight based on ADULTS: Ref man, p179PMID: 16986025	45	45	ADULTS: Ref man, p179PMID: 16986025
Urine in bladder	17.5	19.9138	40.15	43.75	365	362.069	scaled by target weight based on ADULTS: http://www.continence.org.au/pages/bladder-training.html	350	350	ADULTS: http://www.continence.org.au/pages/bladder-training.html	300-400 ml
Uterus	0	3	0	10	0	82.7586	scaled by target weight based on ADULTS: Ref man, p191; PMID: 20129426	0	80	ADULTS: Ref man, p191; PMID: 20129426
WBC	2.75	2.33276	6.30929	5.125	57.3571	42.4138	scaled by target weight based on ADULTS: http://www.fpnotebook.com/HemeOnc/Lab/WhtBldCl.htm for numbers	55	41	ADULTS: http://www.fpnotebook.com/HemeOnc/Lab/WhtBldCl.htm for numbers	Age over 21 Years: 4.5 to 11.0 (Mean 7.4)(in 10^9/L); WBC make about 1% of blood
Lymphocytes	0.825	0.699828	1.89279	1.5375	17.2071	12.7241	scaled by target weight based on ADULTS: http://www.fpnotebook.com/hemeonc/lab/lymphcytcnt.htm#fpnContent-panel-id_1; PMC2996594	16.5	12.3	ADULTS: http://www.fpnotebook.com/hemeonc/lab/lymphcytcnt.htm#fpnContent-panel-id_1; PMC2996594	15-40% of White Blood Cells; assumed 30% of WBC weight
Bcells	0.07425	0.0629845	0.170351	0.138375	1.54864	1.14517	scaled by target weight based on ADULTS: PMC2996594	1.485	1.107	ADULTS: PMC2996594	9% of Lymphocytes
CD4Tcells	0.4125	0.349914	0.946393	0.76875	8.60357	6.36207	scaled by target weight based on ADULTS: http://www.dartmouth.edu/~dartlab/uploads/CellTypes%20StemCell.pdf	8.25	6.15	ADULTS: http://www.dartmouth.edu/~dartlab/uploads/CellTypes%20StemCell.pdf	45-75% of lymphocytes; 4 – 20% of leukocyte; assumed 15% of leukocytes
CD8Tcells	0.22	0.186621	0.504743	0.41	4.58857	3.3931	scaled by target weight based on	4.4	3.28		2 – 11% of leukocytes; assumed 8%		2 – 11% of leukocytes; assumed 8%
Nkcells	0.12375	0.104974	0.283918	0.230625	2.58107	1.90862	scaled by target weight based on ADULTS: http://www.dartmouth.edu/~dartlab/uploads/CellTypes%20StemCell.pdf	2.475	1.845	ADULTS: http://www.dartmouth.edu/~dartlab/uploads/CellTypes%20StemCell.pdf	Human and mouse NK cells constitute approximately 15% of all circulating lymphocytes	ADULTS: http://www.dartmouth.edu/~dartlab/uploads/CellTypes%20StemCell.pdf	Human and mouse NK cells constitute approximately 15% of all circulating lymphocytes
Monocyte	0.1375	0.116638	0.315464	0.25625	2.86786	2.12069	scaled by target weight based on ADULTS: http://www.fpnotebook.com/HemeOnc/Lab/WhtBldCl.htm for numbers	2.75	2.05	ADULTS: http://www.fpnotebook.com/HemeOnc/Lab/WhtBldCl.htm for numbers	Monocyte (2-8% of peripheral WBCs); assumed 5%	ADULTS: http://www.fpnotebook.com/HemeOnc/Lab/WhtBldCl.htm for numbers	Monocyte (2-8% of peripheral WBCs); assumed 5%
Platelet	1	1.13793	2.29429	2.5	20.8571	20.6897	scaled by target weight based on ADULTS: blood = plasma + WWB + RBC; Fehder, p421; PMID: 436237 for weight;http://www.fpnotebook.com/HemeOnc/Lab/PltltCnt.htm for numbers	20	20	ADULTS: blood = plasma + WWB + RBC; Fehder, p421; PMID: 436237 for weight;http://www.fpnotebook.com/HemeOnc/Lab/PltltCnt.htm for numbers	150,000 to 400,000/mm3; 1mm3 = 1e-6 l; 10 pg per platelet (wet weight); assumed 400k/mm3; --> 4g/l; --> 20g/5l	ADULTS: blood = plasma + WWB + RBC; Fehder, p421; PMID: 436237 for weight;http://www.fpnotebook.com/HemeOnc/Lab/PltltCnt.htm for numbers	150,000 to 400,000/mm3; 1mm3 = 1e-6 l; 10 pg per platelet (wet weight); assumed 400k/mm3; --> 4g/l; --> 20g/5l
RBC	123.75	116.638	283.918	256.25	2581.07	2120.69	scaled by target weight based on ADULTS: blood = plasma + WWB + RBC; Fehder, p421; http://www.medicinenet.com/polycythemia_high_red_blood_cell_count/page2.htm for numbers; PMC3621783 for dry weight;	2475	2050	ADULTS: blood = plasma + WWB + RBC; Fehder, p421; http://www.medicinenet.com/polycythemia_high_red_blood_cell_count/page2.htm for numbers; PMC3621783 for dry weight;	The normal range in men is approximately 4.7 to 6.1 million cells/ul (microliter). The normal range in women range from 4.2 to 5.4 million cells/ul, according to NIH (National Institutes of Health) data. 27 pg dry weight of one RBC. Assumed 70% water in RBC --> 90 pg/RBC; --> 495g/l --> 2475 g/5l for male (assumed 5.5M) and 2050 g/l for female (assumed 4.5M)	ADULTS: blood = plasma + WWB + RBC; Fehder, p421; http://www.medicinenet.com/polycythemia_high_red_blood_cell_count/page2.htm for numbers; PMC3621783 for dry weight;	The normal range in men is approximately 4.7 to 6.1 million cells/ul (microliter). The normal range in women range from 4.2 to 5.4 million cells/ul, according to NIH (National Institutes of Health) data. 27 pg dry weight of one RBC. Assumed 70% water in RBC --> 90 pg/RBC; --> 495g/l --> 2475 g/5l for male (assumed 5.5M) and 2050 g/l for female (assumed 4.5M)
Tendrons etc	42.5	39.8276	97.5071	87.5	886.429	724.138	scaled by target weight based on ADULTS: Ref man, p81	850	700	ADULTS: Ref man, p81		ADULTS: Ref man, p81
Cervix	0	2.84483	0	6.25	0	51.7241	scaled by target weight based on	0	50		estimated		estimated
Gall	0.5	0.455172	1.14714	1	10.4286	8.27586	scaled by target weight based on ADULTS: Ref man p148	10	8	ADULTS: Ref man p148		ADULTS: Ref man p148
Gut	50.25	57.181	115.288	125.625	1048.07	1039.66	scaled by target weight based on ADULTS: Ref man p137http://www.nih.gov/news-events/news-releases/nih-human-microbiome-project-defines-normal-bacterial-makeup-body	1005	1005	ADULTS: Ref man p137http://www.nih.gov/news-events/news-releases/nih-human-microbiome-project-defines-normal-bacterial-makeup-body		ADULTS: Ref man p137http://www.nih.gov/news-events/news-releases/nih-human-microbiome-project-defines-normal-bacterial-makeup-body
Salvary glands	4.25	3.98276	9.75071	8.75	88.6429	72.4138	scaled by target weight based on ADULTS: Ref man , p 125	85	70	ADULTS: Ref man , p 125		ADULTS: Ref man , p 125
Ureter	0.8	0.853448	1.83543	1.875	16.6857	15.5172	scaled by target weight based on ADULTS: Ref man, p177	16	15	ADULTS: Ref man, p177		ADULTS: Ref man, p177
Urethra	0.5	0.17069	1.14714	0.375	10.4286	3.10345	scaled by target weight based on ADULTS: Ref man, p181	10	3	ADULTS: Ref man, p181		ADULTS: Ref man, p181
Teeth	2.3	2.33276	5.27686	5.125	47.9714	42.4138	scaled by target weight based on ADULTS: Ref man, p83	46	41	ADULTS: Ref man, p83		ADULTS: Ref man, p83
Nails	0.15	0.17069	0.344143	0.375	3.12857	3.10345	scaled by target weight based on ADULTS: Rf man, p59	3	3	ADULTS: Rf man, p59		ADULTS: Rf man, p59
Nose mucosa	1.6	1.53621	3.67086	3.375	33.3714	27.931	scaled by target weight based on ADULTS: Ref man	32	27	ADULTS: Ref man		ADULTS: Ref man
Hair	1	1	2.29429	37.5	20.8571	310.345	scaled by target weight based on ADULTS: Ref man, p58	20	300	ADULTS: Ref man, p58		ADULTS: Ref man, p58

### Sheet: (B) Organ Flow Rates
Organ flow	l/min/kg tissue
age	0		adult
sex	M	F	M	F
Blood
Brain	0.5	0.5	0.54	0.52
Heart	0.79	1.08	0.79	1.08
Lung	0.16	0.16	0.16	0.16
Liver	0.59	0.57	0.25	0.25
Kidney	1.34	1.08	4	3.49
Skin	0.16	0.16	0.12	0.12
Stomach	1.25	1.13	0.53	0.5
gut	2.11	2.05	0.9	0.91
spleen + pancreas	2.18	2.11	0.93	0.92
bma	0.024	0.026	0.024	0.026
Muscle	0.039	0.039	0.039	0.039
Adipocytes	0.024	0.026	0.024	0.026
rest	0.084	0.09	0.084	0.09
Skeleton (bone, bone marrow, other tissue	0	0	0	0
gut content	0	0	0	0
Agland	0.084	0.09	0.084	0.09
Breast	0.084	0.09	0.084	0.09
Colon	2.11	2.05	0.9	0.91
CSF
Esophagus	0.084	0.09	0.084	0.09
Ovary	0.084	0.09	0.084	0.09
Pancreas	2.18	2.11	0.93	0.92
Placenta	0.084	0.09	0.084	0.09
Prostate	0.084	0.09	0.084	0.09
Pthyroidgland	0.084	0.09	0.084	0.09
Rectum	2.11	2.05	0.9	0.91
Retina	0.084	0.09	0.084	0.09
Scord	0.084	0.09	0.084	0.09
sIEC	2.11	2.05	0.9	0.91
Spleen	2.18	2.11	0.93	0.92
Testis	0.084	0.09	0.084	0.09
Thyroidgland	0.084	0.09	0.084	0.09
Urinarybladder	0.084	0.09	0.084	0.09
Urine in bladder
Uterus	0.084	0.09	0.084	0.09
WBC
Lymphocytes
Bcells
CD4Tcells
CD8Tcells
Nkcells
Monocyte
Platelet
RBC
Tendrons etc
Cervix
Gall	0.084	0.09	0.084	0.09
Gut
Salvary glands
Ureter
Urethra
Teeth
Nails
Nose mucosa
Hair

### Sheet: (C) Organ Densities
Organ	Density kg per m3	Reference
Adipocytes	911	https://itis.swiss/virtual-population/tissue-properties/database/density/
Blood	1050	https://itis.swiss/virtual-population/tissue-properties/database/density/
Brain	1046	https://itis.swiss/virtual-population/tissue-properties/database/density/
sIEC	1030	https://itis.swiss/virtual-population/tissue-properties/database/density/
gut	1044
Heart	1081	https://itis.swiss/virtual-population/tissue-properties/database/density/
Kidney	1066	https://itis.swiss/virtual-population/tissue-properties/database/density/
Liver	1079	https://itis.swiss/virtual-population/tissue-properties/database/density/
Lung	394	https://itis.swiss/virtual-population/tissue-properties/database/density/
Muscle	1090	https://itis.swiss/virtual-population/tissue-properties/database/density/
Pancreas	1087	https://itis.swiss/virtual-population/tissue-properties/database/density/
Skin	1109	https://itis.swiss/virtual-population/tissue-properties/database/density/
Spleen	1089	https://itis.swiss/virtual-population/tissue-properties/database/density/
Stomach	1088	https://itis.swiss/virtual-population/tissue-properties/database/density/
Skeleton (bone, bone marrow, other tissue	1908	https://itis.swiss/virtual-population/tissue-properties/database/density/
Venous	1050	https://itis.swiss/virtual-population/tissue-properties/database/density/

### Sheet: (D) C5 parameters
Parameter_name	Parameter_value	Description	reference	estimation_type
N_metabolites	1
Name	Isovaleryl carnitine
Abbr	C5
Molfor	ivcrn
MW	245.315	molecular weight	https://hmdb.ca/metabolites/HMDB0000688
met_num	1	Number of metabolites, should be also 1 for IMD evaluation
logP	-2.5	lipophilicity	https://hmdb.ca/metabolites/HMDB0000688	Prediction
f_up	0.933	fractional unbound plasma.	https://www.sciencedirect.com/science/article/pii/S1570023213003036?via%3Dihub	Experiments, used the middle value from Table 2
BP	1	blood to plasma ratio
pKa	1	%dissociation coefficient in case of Diprotic Acid give % NOT USED IN POULIN METHOD a vector of [pKa1,pKa2], In these equations pKa1<pKa2
pKb	1	dissociation coefficient in case of Diprotic base give % NOT USED IN POULIN METHOD; a vector of [pKb1,pKb2], In these equations pKb1<pKb2
CL_urine	6.96	renal clearance rate in ml/min/1.73m²	https://link.springer.com/article/10.1007/BF03261931#citeas	6 times higher than C0 renal clearance (1.16) = 6.96
CL_bile	0	bile clearance rate
initial_conc	12.6	in \mumol/L	https://www.mdpi.com/2218-1989/13/2/304 (0.1)
Km	0.125	\mumol	https://www.ncbi.nlm.nih.gov/pmc/articles/PMC3127238/
Vmax	0.225	mol/min	Estimated

### Sheet: (E) Tissue Partition Coefficien
Tissue Partition Coefficient for C5 (K) (calculated with Poulin Method)
Organ/Tissue	K
Adipose tissue	0.2
Artery	1
Brain	0.8559
Small intestine	0.7711
Large intestine	0.7711
Heart	0.8132
Kidney	0.8394
Liver	0.8124
Lung	0.8635
Muscle	0.8085
Pancreas	0.7119
Skin	0.767
Spleen	0.8474
Stomach	0.8421
Bone	0.4654
Venous	1
