## Supplemental Table 3 for "Dynamic whole-body models for infant metabolism"

### Sheet: Sheet1
Table S3: Reactions associated with IVA gene in the different organs of the infant-WBMs. Note that testis and prostate is only relevant for the male infant-WBM.
Adipocytes_ACOAD8m
Bcells_ACOAD8m
Brain_ACOAD8m
CD4Tcells_ACOAD8m
Colon_ACOAD8m
Gall_ACOAD8m
Heart_ACOAD8m
Liver_ACOAD8m
Lung_ACOAD8m
Muscle_ACOAD8m
Nkcells_ACOAD8m
Platelet_ACOAD8m
Prostate_ACOAD8m
Retina_ACOAD8m
Scord_ACOAD8m
Skin_ACOAD8m
Stomach_ACOAD8m
Testis_ACOAD8m
Thyroidgland_ACOAD8m
