## Supplemental Table 4 for "Dynamic whole-body models for infant metabolism"

### Sheet: (A) Male Infant
Table S4 (A): Individual parameters of male infant model on day one obtained from the resource (resource (https://www.vmh.life/files/Newborns/)~(Zaunseder et al 2024)
Organ weights			Further individual parameters
Organ	Organ Weight (grams)		sex	male
Blood	150.857		heart rate (beats per min)	140
Brain	330		cardiac output (ml/min)	1400
Heart	18.8571		stroke volume (ml/beat)	10
Lung	56.5714		Hematocrit	0.4
Liver	113.143		age	1 day
Kidney	28.2857		Milk intake per day (grams)	122
Skin	160.286
Stomach	9.42857
gut	47.1429
spleen + pancreas	18.8571
bma	0
Muscle	754.286
Adipocytes	839.143
rest	528
Skeleton (bone, bone marrow, other tissue	160.286
gut content	132
Agland	0.66
Breast	1.22571
Colon	14.1429
CSF	5.65714
Esophagus	1.88571
Ovary	0
Pancreas	4.71429
Placenta	0
Prostate	0.754286
Pthyroidgland	0.00565714
Rectum	3.3
Retina	0.0153686
Scord	1.41429
sIEC	30.1714
Spleen	8.48571
Testis	1.65
Thyroidgland	0.942857
Urinarybladder	2.12143
Urine in bladder	16.5
Uterus	0
WBC	2.59286
Lymphocytes	0.777857
Bcells	0.0700071
CD4Tcells	0.388929
CD8Tcells	0.207429
Nkcells	0.116679
Monocyte	0.129643
Platelet	0.942857
RBC	116.679
Tendrons etc	40.0714
Cervix	0
Gall	0.471429
Gut	47.3786
Salvary glands	4.00714
Ureter	0.754286
Urethra	0.471429
Teeth	2.16857
Nails	0.141429
Nose mucosa	1.50857
Hair	0.942857
Whole body	3300

### Sheet: (B) Female Infant
Table S4 (B): Individual parameters of femael infant model on day one obtained from the resource (resource (https://www.vmh.life/files/Newborns/)~(Zaunseder et al 2024)
Organ weights			Further individual parameters
Organ	Organ Weight (grams)		sex	female
Blood	145.455		heart rate (beats per min)	140
Brain	339.394		cardiac output (ml/min)	1400
Heart	19.3939		stroke volume (ml/beat)	10
Lung	48.4848		Hematocrit	0.4
Liver	126.061		age	1 day
Kidney	29.0909		Milk intake per day (grams)	122
Skin	155.152
Stomach	9.69697
gut	48.4848
spleen + pancreas	9.69697
bma	0
Muscle	775.758
Adipocytes	863.03
rest	358.788
Skeleton (bone, bone marrow, other tissue	164.848
gut content	135.758
Agland	0.775758
Breast	19.8621
Colon	16
CSF	5.51724
Esophagus	1.87586
Ovary	0.606897
Pancreas	4.68966
Placenta	2.90909
Prostate	0
Pthyroidgland	0.00581818
Rectum	3.86207
Retina	0.0158061
Scord	1.54483
sIEC	33.1034
Spleen	8.27586
Testis	0
Thyroidgland	0.937931
Urinarybladder	2.18182
Urine in bladder	19.3103
Uterus	2.90909
WBC	2.26207
Lymphocytes	0.678621
Bcells	0.0610759
CD4Tcells	0.33931
CD8Tcells	0.180966
Nkcells	0.101793
Monocyte	0.113103
Platelet	1.10345
RBC	113.103
Tendrons etc	38.6207
Cervix	2.75862
Gall	0.441379
Gut	55.4483
Salvary glands	3.86207
Ureter	0.827586
Urethra	0.165517
Teeth	2.26207
Nails	0.165517
Nose mucosa	1.48966
Hair	0.969697
Whole body	3200
